# Spatial regulation of the glycocalyx component Podocalyxin is a switch for pro-metastatic function

**DOI:** 10.1101/2022.11.04.515043

**Authors:** Alvaro Román-Fernández, Mohammed A. Mansour, Fernanda G. Kugeratski, Jayanthi Anand, Emma Sandilands, Laura Galbraith, Kai Rakovic, Eva C. Freckmann, Erin M. Cumming, Ji Park, Konstantina Nikolatou, Sergio Lilla, Robin Shaw, David Strachan, Susan Mason, Rachana Patel, Lynn McGarry, Archana Katoch, Kirsteen J. Campbell, Colin Nixon, Crispin J. Miller, Hing Y. Leung, John Le Quesne, James C. Norman, Sara Zanivan, Karen Blyth, David M. Bryant

**Affiliations:** Institute of Cancer Sciences, University of Glasgow, Glasgow G61 1QH; The CRUK Beatson Institute, Glasgow G61 1BD, United Kingdom; Cancer Biology and Therapy Lab, Division of Human Sciences, School of Applied Sciences, London South Bank University, London SE1 0AA, UK; Biochemistry Division, Department of Chemistry, Faculty of Science, Tanta University, Tanta 31527, Egypt

## Abstract

The glycocalyx component and sialomucin Podocalyxin (PODXL) is required for normal tissue development by promoting apical membranes to form between cells, triggering lumen formation. Elevated PODXL expression is also associated with metastasis and poor clinical outcome in multiple tumour types. How PODXL presents this duality in effect remains unknown. We identify an unexpected function of PODXL as a decoy receptor for Galectin-3 (GAL3), whereby the PODXL-GAL3 interaction releases GAL3 repression of integrin-based invasion. Differential cortical targeting of PODXL, regulated by ubiquitination, is the molecular mechanism controlling alternate fates. Both PODXL high *versus* low surface levels occur in parallel subpopulations within cancer cells. Orthotopic intraprostatic xenograft of PODXL-manipulated cells or those with different surface levels of PODXL define that this axis controls metastasis *in vivo*. Clinically, interplay between PODXL-GAL3 stratifies prostate cancer patients with poor outcome. Our studies define the molecular mechanisms and context in which PODXL promotes invasion and metastasis.
