## Supplementary Table 1 for "Spatial regulation of the glycocalyx component Podocalyxin is a switch for pro-metastatic function"

### Sheet: OnlyBreastAndProstate
Cell Line	Tumour type	Copy Numer	mRNA expression Level
NCIH660	PROSTATE	-0.5188	2.75045
VCAP	PROSTATE	0.3216	3.10501
MDAPCA2B	PROSTATE	0.0149	2.9139
DU145	PROSTATE	0.0646	1.95748
LNCAPCLONEFGC	PROSTATE	0.1381	3.35593
22RV1	PROSTATE	0.4749	3.20933
PC3	PROSTATE	0.3948	5.87819
PRECLH	PROSTATE	-0.012	-0.943625
BPH1	PROSTATE	0	0
PWR1E	PROSTATE	0	0
HCC2157	BREAST	0.22	5.48455
HS739T	BREAST	0.0018	3.00294
HCC38	BREAST	1.0331	0.831645
DU4475	BREAST	0.3466	3.43467
MDAMB175VII	BREAST	0.2428	1.53554
YMB1	BREAST	-0.074	0
T47D	BREAST	-0.4381	0.846186
HS742T	BREAST	0.0065	2.1712
KPL1	BREAST	0.1443	3.66311
MDAMB231	BREAST	0.2717	6.28937
HCC2218	BREAST	0.4928	1.55976
HCC1954	BREAST	0.1828	2.0941
CAMA1	BREAST	0.7138	3.85
HMC18	BREAST	-0.2058	-0.805463
AU565	BREAST	1.1224	1.06309
HS578T	BREAST	0.2223	3.41014
BT20	BREAST	0.2918	2.35672
MDAMB361	BREAST	0.1799	4.22129
MDAMB436	BREAST	0.3783	4.57794
SKBR3	BREAST	1.5337	1.27062
HCC1143	BREAST	-0.8107	3.49254
HCC1937	BREAST	-0.3367	5.77299
HCC1569	BREAST	0.5949	1.54551
HCC1395	BREAST	0.9078	-0.0612376
HCC1187	BREAST	0.5704	4.79786
ZR751	BREAST	-0.1452	1.22261
HCC70	BREAST	0.3944	3.25341
MCF7	BREAST	0.102	3.81607
HCC202	BREAST	0.7302	-1.47357
MDAMB157	BREAST	0.346	2.55274
EFM192A	BREAST	0.3125	1.25779
EVSAT	BREAST	0.7392	0
MDAMB453	BREAST	-0.0194	0.974493
EFM19	BREAST	-0.4181	-1.02237
BT474	BREAST	0.3075	2.80375
HS606T	BREAST	0.0107	1.00932
MDAMB415	BREAST	0.0069	-0.62978
MDAMB468	BREAST	0.0975	4.18495
BT549	BREAST	0.0329	1.38567
CAL851	BREAST	0.6486	1.9379
HMEL	BREAST	0.0103	-0.64154
HCC1806	BREAST	-0.122	3.61504
UACC812	BREAST	-0.3568	1.40266
CAL148	BREAST	0.5647	3.98739
MDAMB134VI	BREAST	0.0807	3.43302
HCC1500	BREAST	0.3257	2.42863
HCC1599	BREAST	0.0365	4.76855
UACC893	BREAST	0.0301	1.65914
HDQP1	BREAST	0.3908	6.28894
HCC1419	BREAST	-0.3349	-1.47643
BT483	BREAST	0.3925	3.23926
HS281T	BREAST	-0.0006	3.32058
HCC1428	BREAST	0.184	0.800208
HS274T	BREAST	0.0473	4.83293
ZR7530	BREAST	-0.2802	-1.79511
HS343T	BREAST	0.0007	3.11932
CAL51	BREAST	0.0299	3.6821
CAL120	BREAST	-0.0993	6.01437
JIMT1	BREAST	0.2847	5.00014
MB157	BREAST	0	0
COLO824	BREAST	0	0
MDAMB330	BREAST	0	0
MFM223	BREAST	0	0
MRKNU1	BREAST	0	0
OCUBM	BREAST	0	0
YMB1E	BREAST	0	0
