## Supplementary Table 2 for "Spatial regulation of the glycocalyx component Podocalyxin is a switch for pro-metastatic function"

### Sheet: Sheet1
Target gene	shRNA target sequence (5' - 3')	Target Location
shRNA
Scramble	CCGCAGGTATGCACGCGT
Podxl KD#2	AGCCACGTAAGGGACTTTATA	3' UTR
Lgals3 KD#2	CCCACGCTTCAATGAGAACAA	CDS
Lgals3 KD#3	GCAGTACAATCATCGGGTTAA	CDS
Cd29 (Itgb1) KD#2	AATCCCAGAGGCTCCAAAGA	CDS
sgRNA
Scramble	GACCGGAACGATCTCGCGTA
Podxl KO#1	AATGCCGTTGCCGGGCTCGT
