## Supplementary Table 3 for "Spatial regulation of the glycocalyx component Podocalyxin is a switch for pro-metastatic function"

### Sheet: Sheet1
Experimental Procedure	Target Protein	Source (Clone)	Catalogue	Host Species	Reactivity	Dilution
WB
	E-CAD	CST (24E10)	3195	Rabbit	Human	1:1000
	EBP50 (NHERF1)	Abcam	ab9526	Mouse	Human	1:1000
	ESRP1	Tebu-bio	210-301-B89S	Mouse	Human	1:1000
	ESRP1/2	Tebu-bio	210-301-C31S	Mouse	Human	1:1000
	EZRIN	CST	3145	Rabbit	Human	1:1000
	GAL3	Novus Biologicals	A3A12	Mouse	Human	1:1000
	GAL3	CST (D4I2R)	87985	Rabbit	Human	1:1000
	GAPDH	CST (14C10)	2118	Rabbit	Human	1:3000
	GAPDH	Merck Millipore (6C5)	MAB374	Mouse	Human	1:3000
	GFP	Thermo Fisher Scientific	A-11122	Rabbit		1:3000
	CD29 (ITGB1)	BD Biosciences (9EG7)	553715	Rat	Mouse, Human	1:1000
	N-CAD	CST (D4R1H)	13116	Rabbit	Human	1:1000
	PODXL	Thermo Fisher Scientific (3D3)	39-3800	Mouse	Human	1:1000
	PODXL	Abcam	ab150358	Rabbit	Human	1:1000
	RFP	Thermo Fisher Scientific	R10367	Rabbit	Human	1:3000
	UBIQUITIN	Thermo Fisher Scientific	13-1600	Mouse	Human	1:3000
	UBIQUITIN-HRP	Cytoskeleton	AUB01-HRP	Mouse	Human	1:4000
	VIM	DSHB	AMF-17b	Mouse	Human	1:500
	ZEB1	Merck Millipore	HPA027524	Rabbit	Human	1:1000
IF
	COLLAGEN-IV	Abcam	ab19808	Rabbit	Mouse	1:100
	GAL3	CST (D4I2R)	87985	Rabbit	Human	1:100
	GFP	Thermo Fisher Scientific	A-11122	Rabbit		1:400
	PODXL	Abcam (53D11)	ab190171	Mouse	Human	1:100
	Alexa Fluor Phalloidin	Thermo Fisher Scientific	A12380 and A22287			1:200
	Hoechst 34580	Thermo Fisher Scientific	H21486			1:1000
Capture-ELISA
	CD49e (α5β1)	BDPharmingen (VC5)	555651	Mouse	Human	5 µg/mL
	TfnR	BDPharmingen (CD-71)	555534	Mouse	Human	5 µg/mL
	GFP	Abcam	ab1218	Mouse		5 µg/mL
Flow cytometry
	CD29 (ITGB1)	BD Biosciences	553715	Rat	Mouse, Human
	CD29-APC (ITGB1)	BD Biosciences	559883	Mouse	Human
	PODXL	Abcam (53D11)	ab190171	Mouse	Human	5 µg/M cells
	Alexa Fluor 647 Anti-GFP	BD Biosciences (1A12-6-18)	565197	Mouse		5 µg/M cells
	Alexa Fluor 647	Thermo Fisher Scientific	A31571	Donkey		1:200
IHC
	PODXL	Abcam	ab150358	Rabbit	Human	1:1000
	PODXL	Sigma-Aldrich	HPA002110	Rabbit	Human	1:500
	GAL3	CST (D4I2R)	87985	Rabbit	Human	1:600
Blocking
	ITGB1	DSHB	AIIB2	Rat	Multiple	8 µg/mL
